# scRNA-seq reveals transcriptional dynamics of *Encephalitozoon intestinalis* parasites in human macrophages

**DOI:** 10.1101/2024.05.30.596468

**Authors:** Pattana Jaroenlak, Kacie L. McCarty, Bo Xia, Cherry Lam, Erin E. Zwack, Itai Yanai, Gira Bhabha, Damian C. Ekiert

## Abstract

Microsporidia are single-celled intracellular parasites that cause opportunistic diseases in humans. *Encephalitozoon intestinalis* is a prevalent human-infecting species that invades the small intestine. Dissemination to other organ systems is also observed, and is potentially facilitated by macrophages. The macrophage response to infection and the developmental trajectory of the parasite are not well studied. Here we use single cell RNA sequencing to investigate transcriptional changes in both the host and parasite during infection. While a small population of infected macrophages mount a response, most remain transcriptionally unchanged, suggesting that the majority of parasites may avoid host detection. The parasite transcriptome reveals large transcriptional changes throughout the life cycle, providing a blueprint for parasite development. The stealthy microsporidian lifestyle likely allows these parasites to harness macrophages for replication and dissemination. Together, our data provide insights into the host response in primary human macrophages and the *E. intestinalis* developmental program.
