## Supplementary Table 3 for "scRNA-seq reveals transcriptional dynamics of *Encephalitozoon intestinalis* parasites in human macrophages"

### Sheet: Sheet1
Donor 1	Cluster	Ctrl	3 hpi	12 hpi	24 hpi	48 hpi	72 hpi		Donor 3	Cluster	Ctrl	3 hpi	12 hpi	24 hpi	48 hpi	72 hpi
	T0	1700	0	0	681	635	1026			T0	372	0	0	1142	1368	0
	T1	876	0	0	299	290	394			T1	149	0	0	417	806	0
	T2	80	0	0	76	105	133			T2	125	0	0	441	1987	0
	T3	9	0	0	44	5	22			T3	5	0	0	135	205	0
	T4	3	0	0	96	248	238			T4	2	0	0	257	478	0
	T5	12	0	0	246	147	126			T5	6	0	0	340	275	0
	T6	4	0	0	15	143	115			T6	2	0	0	128	442	0
	T7	1	0	0	1	0	0			T7	108	0	0	362	230	0
	T8	138	0	0	76	25	47			T8	53	0	0	146	121	0
	T9	0	0	0	0	0	0			T9	0	0	0	62	11	0
	T10	18	0	0	11	6	14			T10	1	0	0	7	11	0
	T11	0	0	0	0	0	0			T11	2	0	0	28	30	0
	Total	2841	0	0	1545	1604	2115			Total	825	0	0	3465	5964	0
Donor 2	Cluster	Ctrl	3 hpi	12 hpi	24 hpi	48 hpi	72 hpi		Donor 4	Cluster	Ctrl	3 hpi	12 hpi	24 hpi	48 hpi	72 hpi
	T0	87	1074	797	142	0	0			T0	745	0	0	637	438	0
	T1	122	1817	1157	703	0	0			T1	235	0	0	304	533	0
	T2	12	29	83	56	0	0			T2	320	0	0	886	2108	0
	T3	0	54	458	1451	0	0			T3	8	0	0	1656	145	0
	T4	1	1	176	420	0	0			T4	3	0	0	554	431	0
	T5	1	135	391	201	0	0			T5	4	0	0	650	280	0
	T6	0	0	0	67	0	0			T6	5	0	0	245	381	0
	T7	0	0	1	0	0	0			T7	203	0	0	413	49	0
	T8	173	156	206	54	0	0			T8	26	0	0	58	19	0
	T9	0	0	0	0	0	0			T9	0	0	0	102	6	0
	T10	1	17	18	7	0	0			T10	0	0	0	8	14	0
	T11	0	0	0	0	0	0			T11	0	0	0	0	2	0
	Total	397	3283	3287	3101	0	0			Total	1549	0	0	5513	4406	0
