## Supplementary Table 4 for "scRNA-seq reveals transcriptional dynamics of *Encephalitozoon intestinalis* parasites in human macrophages"

### Sheet: Sheet1
P0		P1		P2		P3		P4
Gene	FC	Gene	FC	Gene	FC	Gene	FC	Gene	FC
Eint-051210	1.97899	Eint-081110	1.40411	Eint-021060	1.53236	Eint-010720	6.3231	Eint-060150	40.6144
Eint-111650	1.88991	Eint-111230	1.36891	Eint-100850	1.39898	Eint-011200	6.01262	Eint-081760	37.2439
Eint-080350	1.8524	Eint-071730	1.36623	Eint-060670	1.37935	Eint-101630	5.4611	Eint-070340	34.8126
Eint-041320	1.81497	Eint-080520	1.35838	Eint-041120	1.35629	Eint-111770	4.90108	Eint-060140	29.5715
Eint-060720	1.74388	Eint-100450	1.356	Eint-060640	1.34768	Eint-110360	3.8665	Eint-050180	24.0975
Eint-070810	1.73806	Eint-020010	1.3547	Eint-110380	1.34172	Eint-020180	3.7387	Eint-081680	21.6373
Eint-090740	1.69773	Eint-030430	1.35296	Eint-020735	1.34018	Eint-010340	3.58512	Eint-020070	20.5245
Eint-111310	1.68865	Eint-111470	1.33963	Eint-060710	1.33216	Eint-010730	3.47111	Eint-081670	16.9091
Eint-101570	1.67949	Eint-090340	1.33865	Eint-041000	1.31686	Eint-080670	3.07235	Eint-020110	15.435
Eint-041220	1.66525	Eint-041020	1.32721	Eint-030710	1.31604	Eint-081300	3.01816	Eint-071520	14.353
Eint-061030	1.65507	Eint-051620	1.32357	Eint-091010	1.31562	Eint-070680	2.76636	Eint-111190	13.8602
Eint-040450	1.63818	Eint-051610	1.31174	Eint-080210	1.30973	Eint-111850	2.74982	Eint-030720	11.8901
Eint-111230	1.63772	Eint-100090	1.29462	Eint-090930	1.30897	Eint-011310	2.6722	Eint-031420	10.8478
Eint-060980	1.63269	Eint-101070	1.29327	Eint-030430	1.30754	Eint-111220	2.36236	Eint-081520	10.4253
Eint-061210	1.63167	Eint-070180	1.28931	Eint-010400	1.30005	Eint-020190	2.36041	Eint-111750	10.4207
Eint-040120	1.62701	Eint-050130	1.28825	Eint-051080	1.29467	Eint-111700	2.35595	Eint-111600	9.76535
Eint-061450	1.60106	Eint-051320	1.28505	Eint-080880	1.29288	Eint-110560	2.32598	Eint-060500	9.30644
Eint-060190	1.5884	Eint-090030	1.28361	Eint-100760	1.29114	Eint-081020	2.27049	Eint-060495	8.34264
Eint-041450	1.58152	Eint-031120	1.28313	Eint-060920	1.28688	Eint-030140	2.26704	Eint-070870	8.33126
Eint-101680	1.57139	Eint-080310	1.28192	Eint-030490	1.28532	Eint-041600	2.11933	Eint-111090	8.30908
Eint-010990	1.56536	Eint-100480	1.27685	Eint-051620	1.28486	Eint-101440	2.09937	Eint-020940	8.19528
Eint-111810	1.54627	Eint-031410	1.27534	Eint-090490	1.28148	Eint-010570	2.02764	Eint-111330	8.04675
Eint-080300	1.54525	Eint-110020	1.27211	Eint-050290	1.27898	Eint-090780	2.01232	Eint-020200	7.40025
Eint-090380	1.54016	Eint-021040	1.27126	Eint-081940	1.27483	Eint-050880	1.94205	Eint-050600	7.1346
Eint-091720	1.53485	Eint-080460	1.27087	Eint-020630	1.27482	Eint-011330	1.91401	Eint-092050	6.82173
Eint-091610	1.5306	Eint-021060	1.26812	Eint-110820	1.27278	Eint-040200	1.90088	Eint-081360	6.77757
Eint-081310	1.52632	Eint-100470	1.26791	Eint-081540	1.27252	Eint-031060	1.90033	Eint-081970	6.73223
Eint-090530	1.52261	Eint-070760	1.26401	Eint-010880	1.27118	Eint-071240	1.89546	Eint-061340	6.72586
Eint-041580	1.52086	Eint-021130	1.26314	Eint-070690	1.26792	Eint-010100	1.89216	Eint-081460	6.63895
Eint-101580	1.51437	Eint-091100	1.26308	Eint-091350	1.26541	Eint-100755	1.8822	Eint-020790	6.51092
