## Supplementary Table 5 for "scRNA-seq reveals transcriptional dynamics of *Encephalitozoon intestinalis* parasites in human macrophages"

### Sheet: Sheet1
Gene ID	SP Probability	Cluster	FC	Product Description
Eint_020070	0.999777	P4	20.5245	hypothetical protein
Eint_020735	0.999775	P2	1.34018	hypothetical protein
Eint_071220	0.999773	P4	2.16997	Golgi nucleoside diphosphatase
Eint_010310	0.999745	-	-	hypothetical protein
Eint_101730	0.999744	P2	1.2224	peptidyl-prolyl cis-trans isomerase
Eint_111090	0.999732	P4	8.30908	hypothetical protein
Eint_051610	0.999704	P1	1.27211	hypothetical protein
Eint_021330	0.999701	P2	1.23167	alpha-alpha-trehalase precursor
Eint_081940	0.999696	P4	1.31328	hypothetical protein
Eint_110010	0.999696	-	-	phosphohydrolase-like protein
Eint_071570	0.99967	P4	4.33977	hypothetical protein
Eint_040110	0.999668	P3	1.33681	endoplasmic reticulum membrane-associated oxidoreductin
Eint_020090	0.999647	P4	5.72872	hypothetical protein
Eint_060560	0.999631	P4	1.34378	hypothetical protein
Eint_060150	0.999613	P4	40.6144	polar tube protein Ptp1
Eint_101630	0.99961	P3	5.4611	spore wall protein 1
Eint_070965	0.999574	-	-	hypothetical protein
Eint_110430	0.999486	P3	1.2866	hypothetical protein
Eint_071520	0.999395	P4	14.353	hypothetical protein
Eint_070870	0.999252	P4	8.33126	hypothetical protein
Eint_010720	0.999206	P3	6.3231	spore wall and anchoring disk complex protein EnP1
Eint_031080	0.999003	-	-	subtilisin-like endopeptidase
Eint_091390	0.998875	P4	3.55061	endochitinase
Eint_060140	0.998727	P4	29.5715	polar tube protein Ptp2
Eint_081980	0.998423	-	-	hypothetical protein
Eint_081910	0.998336	P4	2.72825	hypothetical protein
Eint_060495	0.998053	P4	8.34264	hypothetical protein
Eint_041550	0.997088	P3	1.38878	hypothetical protein
Eint_071560	0.996691	P4	1.66798	hypothetical protein
Eint_020940	0.996382	P4	8.19528	hypothetical protein
Eint_071030	0.995947	-	-	hypothetical protein
Eint_020020	0.994752	P2	1.22279	DnaK-like protein
Eint_041110	0.994353	P4	2.92495	KTR mannosyltransferase
Eint_071040	0.993101	P4	2.48836	hypothetical protein
Eint_010800	0.991642	-	-	hypothetical protein
Eint_030880	0.986212	P4	1.61264	hypothetical SCP extracellular protein domain-containing protein
Eint_071530	0.984025	P4	3.13472	hypothetical protein
Eint_051290	0.980908	P4	1.86689	gamma glutamyltranspeptidase
Eint_061590	0.979464	-	-	hypothetical protein
Eint_020110	0.966831	P4	15.435	hypothetical protein
Eint_020270	0.964646	-	-	hypothetical protein
Eint_081850	0.962666	-	-	hypothetical protein
Eint_020980	0.962352	P3	1.41148	hypothetical protein
Eint_111430	0.949484	P3	1.2788	hexokinase
Eint_050075	0.945208	-	-	hypothetical protein
Eint_091570	0.927581	P3	1.86158	protein disulfide isomerase
Eint_011200	0.909926	P3	6.01262	hypothetical protein
Eint_020790	0.909439	P4	6.51092	protein disulfide isomerase
Eint_010435	0.890156	P3	1.40783	hypothetical protein
Eint_081370	0.860378	P4	5.41944	hypothetical protein
Eint_070940	0.783378	P4	2.8304	hypothetical protein
Eint_061300	0.775655	P3	1.42349	hypothetical protein
Eint_060500	0.752267	P4	9.30644	hypothetical protein
Eint_101390	0.667801	P3	1.55041	membrane associated phosphatidic acid phosphatase
Eint_110040	0.663277	-	-	leucine-rich RAS suppressor protein
Eint_091930	0.651492	P4	2.16289	hypothetical protein
Eint_011060	0.648424	P4	3.04697	subtilisin-like serine protease precursor
Eint_111420	0.647407	-	-	hypothetical protein
Eint_040030	0.635521	P0	1.39164	hypothetical protein
Eint_081350	0.633099	-	-	hypothetical protein
Eint_010980	0.621757	P4	2.43646	hypothetical protein
Eint_030030	0.602332	P3	1.28784	choline kinase-like protein
Eint_020080	0.557802	P4	4.82395	hypothetical protein
Eint_050100	0.556841	P4	3.67132	hypothetical protein
Eint_051130	0.537327	P3	1.27184	hypothetical protein
Eint_030020	0.533624	P0	1.35135	hypothetical protein
Eint_031420	0.477731	P4	10.8478	hypothetical protein
Eint_081970	0.45209	P4	6.73223	hypothetical protein
Eint_060355	0.444814	P4	1.47588	hypothetical protein
Eint_100950	0.423794	P4	2.20101	hypothetical protein
Eint_081680	0.410025	P4	21.6373	hypothetical protein
Eint_090010	0.381075	-	-	hypothetical protein
Eint_060490	0.375821	-	-	hypothetical protein
Eint_040340	0.364253	-	-	hypothetical protein
Eint_071730	0.362501	P1	1.28825	glucosamine phosphate N-acetyltransferase
Eint_060290	0.355285	-	-	zinc metallopeptidase
Eint_111740	0.353355	P4	6.39375	hypothetical protein
Eint_111330	0.337185	P4	8.04675	polar tube protein 3
Eint_081670	0.326039	P4	16.9091	hypothetical protein
Eint_051080	0.317733	P2	1.29467	hypothetical protein
Eint_091120	0.305387	P3	1.25402	hypothetical protein
Eint_071380	0.298081	-	-	hypothetical protein
Eint_041410	0.297045	P4	3.07044	hypothetical protein
Eint_020200	0.28022	P4	7.40025	hypothetical protein
Eint_111750	0.273103	P4	10.4207	hypothetical protein
Eint_010690	0.270859	P3	1.37869	hypothetical protein
Eint_100850	0.252851	P2	1.39898	long chain fatty acid CoA ligase
Eint_030060	0.242017	P3	1.24102	hypothetical protein
Eint_020910	0.236408	P3	1.61919	putative membrane integral protein
Eint_050050	0.208421	-	-	patatin-like phospholipase domain containing protein 6
Eint_110360	0.192838	P3	3.8665	chitooligosaccharide deacetylase-like protein
Eint_070750	0.185172	P3	1.24398	hypothetical protein
Eint_040750	0.168957	P3	1.45684	putative vesicle transport V-snare protein
Eint_081460	0.160986	P4	6.63895	hypothetical protein
Eint_091260	0.151623	P1	1.26177	hypothetical protein
Eint_071050	0.147086	P4	2.74891	hypothetical protein
Eint_050030	0.127388	P0	1.20878	hypothetical protein
Eint_110470	0.113618	-	-	pre-mRNA cleavage and polyadenylation specificity factor
Eint_051430	0.110693	-	-	putative zinc metalloprotease
Eint_010070	0.1099	-	-	ATM1 mitochondrial ABC transporter
Eint_040040	0.099499	P0	1.37436	hypothetical protein
Eint_101770	0.08922	-	-	hypothetical protein
Eint_070950	0.080499	P4	4.24918	hypothetical protein
Eint_060890	0.079499	P3	1.24061	class 3 adenyl cyclase-like protein
Eint_061510	0.072143	P4	1.69066	hypothetical protein
Eint_051000	0.068771	P0	1.47222	hypothetical protein
Eint_050600	0.06146	P4	7.1346	hypothetical protein
Eint_111790	0.058916	P1	1.19277	hypothetical protein
